# *Nr5a2* is essential for morula development

**DOI:** 10.1101/2023.01.16.524255

**Authors:** Nicola Festuccia, Sandrine Vandormael-Pournin, Almira Chervova, Anna Geiselman, Francina Langa-Vives, Rémi-Xavier Coux, Inma Gonzalez, Michel Cohen-Tannoudji, Pablo Navarro

## Abstract

Early embryogenesis is driven by transcription factors (TFs) that first activate the zygotic genome and then specify the lineages constituting the blastocyst. While the TFs specifying the blastocyst’s lineages are well characterised, those playing earlier roles are ill-defined. Using mouse models of the TF *Nr5a2*, we show that *Nr5a2*^*-/-*^ embryos arrest at the early morula stage and exhibit overt phenotypical problems such as altered lineage specification, frequent mitotic failure and substantial chromosome segregation defects. Transcriptomic profiling shows that NR5A2 is a master regulator required for appropriate expression of thousands of genes at the 8-cells stage, including lineage-specifying TFs and genes involved in mitosis, telomere maintenance and DNA repair. We conclude that NR5A2 coordinates proliferation, genome stability and lineage specification to ensure proper morula development.
