## Supplementary material for "*Nr5a2* is essential for morula development": Table S5

### Sheet: Annotations_with_sample_names
Table S4: Annotation for all FLASH-seq samples included in the study
Date	Stage	Genotype	Zyg	Sample_n	Embryo_n	Cell_n	Replicate	Sample_name
22_05_2022	2C	Het	mat_zyg	S1	E1	2C	1	2C_Het_1
22_05_2022	2C	Het	mat_zyg	S2	E2	2C	2	2C_Het_2
22_05_2022	2C	Het	mat_zyg	S3	E3	2C	3	2C_Het_3
22_05_2022	2C	Het	mat_zyg	S6	E7	2C	4	2C_Het_4
22_05_2022	2C	Het	mat_zyg	S7	E9	2C	5	2C_Het_5
8_3_2022	2C	Het	mat_zyg	S15	E17	2C	6	2C_Het_6
8_3_2022	2C	Het	mat_zyg	S22	E24	2C	7	2C_Het_7
17_6_22	2C	EKO	mat_zyg	S1	E1	2C	1	2C_EKO_1
17_6_22	2C	EKO	mat_zyg	S2	E2	2C	2	2C_EKO_2
8_3_2022	2C	EKO	mat_zyg	S12	E14	2C	3	2C_EKO_3
8_3_2022	2C	EKO	mat_zyg	S14	E16	2C	4	2C_EKO_4
8_3_2022	2C	EKO	mat_zyg	S16	E18	2C	5	2C_EKO_5
8_3_2022	2C	EKO	mat_zyg	S18	E20	2C	6	2C_EKO_6
8_3_2022	2C	EKO	mat_zyg	S20	E22	2C	7	2C_EKO_7
8_3_2022	2C	EKO	mat_zyg	S2	E2	2C	8	2C_EKO_8
8_3_2022	2C	EKO	mat_zyg	S3	E4	2C	9	2C_EKO_9
8_3_2022	2C	EKO	mat_zyg	S4	E5	2C	10	2C_EKO_10
8_3_2022	2C	NrKO	mat_zyg	S8	E10	2C	1	2C_NrKO_1
8_3_2022	2C	NrKO	mat_zyg	S10	E12	2C	2	2C_NrKO_2
8_3_2022	2C	NrKO	mat_zyg	S11	E13	2C	3	2C_NrKO_3
8_3_2022	2C	NrKO	mat_zyg	S13	E15	2C	4	2C_NrKO_4
8_3_2022	2C	NrKO	mat_zyg	S17	E19	2C	5	2C_NrKO_5
8_3_2022	2C	NrKO	mat_zyg	S1	E1	2C	6	2C_NrKO_6
8_3_2022	2C	NrKO	mat_zyg	S19	E21	2C	7	2C_NrKO_7
8_3_2022	2C	NrKO	mat_zyg	S21	E23	2C	8	2C_NrKO_8
8_3_2022	2C	NrKO	mat_zyg	S24	E26	2C	9	2C_NrKO_9
8_3_2022	2C	NrKO	mat_zyg	S6	E7	2C	10	2C_NrKO_10
22_05_2022	2C	DKO	mat_zyg	S4	E5	2C	1	2C_DKO_1
22_05_2022	2C	DKO	mat_zyg	S5	E6	2C	2	2C_DKO_2
8_3_2022	2C	DKO	mat_zyg	S9	E11	2C	3	2C_DKO_3
8_3_2022	2C	DKO	mat_zyg	S23	E25	2C	4	2C_DKO_4
8_3_2022	2C	DKO	mat_zyg	S5	E6	2C	5	2C_DKO_5
8_3_2022	2C	DKO	mat_zyg	S7	E8	2C	6	2C_DKO_6
8_3_2022	2C	Het	zyg	S25	E29	2C	1	2C_Het_1
8_3_2022	2C	Het	zyg	S28	E36	2C	2	2C_Het_2
8_3_2022	2C	Het	zyg	S29	E38	2C	3	2C_Het_3
8_3_2022	2C	Het	zyg	S31	E41	2C	4	2C_Het_4
8_3_2022	2C	Het	zyg	S32	E43	2C	5	2C_Het_5
8_3_2022	2C	Het	zyg	S33	E46	2C	6	2C_Het_6
8_3_2022	2C	Het	zyg	S35	E54	2C	7	2C_Het_7
8_3_2022	2C	NrKO	zyg	S26	E30	2C	1	2C_NrKO_1
8_3_2022	2C	NrKO	zyg	S27	E34	2C	2	2C_NrKO_2
8_3_2022	2C	NrKO	zyg	S30	E39	2C	3	2C_NrKO_3
8_3_2022	2C	NrKO	zyg	S34	E49	2C	4	2C_NrKO_4
8_3_2022	2C	NrKO	zyg	S36	E56	2C	5	2C_NrKO_5
8_3_2022	2C	NrKO	zyg	S37	E58	2C	6	2C_NrKO_6
17_6_22	4C	Het	mat_zyg	S11	E11	4C	1	4C_Het_1
17_6_22	4C	Het	mat_zyg	S14	E14	4C	2	4C_Het_2
17_6_22	4C	Het	mat_zyg	S4	E4	4C	3	4C_Het_3
17_6_22	4C	Het	mat_zyg	S6	E6	4C	4	4C_Het_4
17_6_22	4C	Het	mat_zyg	S7	E7	4C	5	4C_Het_5
22_05_2022	4C	Het	mat_zyg	S13	E15	4C	6	4C_Het_6
17_6_22	4C	EKO	mat_zyg	S8	E8	4C	1	4C_EKO_1
22_05_2022	4C	EKO	mat_zyg	S11	E13	4C	2	4C_EKO_2
22_05_2022	4C	EKO	mat_zyg	S12	E14	4C	3	4C_EKO_3
22_05_2022	4C	EKO	mat_zyg	S15	E18	4C	4	4C_EKO_4
17_6_22	4C	NrKO	mat_zyg	S15	E15	4C	1	4C_NrKO_1
17_6_22	4C	NrKO	mat_zyg	S9	E9	4C	2	4C_NrKO_2
22_05_2022	4C	NrKO	mat_zyg	S9	E11	4C	3	4C_NrKO_3
22_05_2022	4C	NrKO	mat_zyg	S10	E12	4C	4	4C_NrKO_4
22_05_2022	4C	NrKO	mat_zyg	S14	E16	4C	5	4C_NrKO_5
17_6_22	4C	DKO	mat_zyg	S10	E10	4C	1	4C_DKO_1
17_6_22	4C	DKO	mat_zyg	S12	E12	4C	2	4C_DKO_2
17_6_22	4C	DKO	mat_zyg	S13	E13	4C	3	4C_DKO_3
17_6_22	4C	DKO	mat_zyg	S16	E16	4C	4	4C_DKO_4
17_6_22	4C	DKO	mat_zyg	S17	E17	4C	5	4C_DKO_5
17_6_22	4C	DKO	mat_zyg	S18	E18	4C	6	4C_DKO_6
17_6_22	4C	DKO	mat_zyg	S19	E19	4C	7	4C_DKO_7
17_6_22	4C	DKO	mat_zyg	S3	E3	4C	8	4C_DKO_8
17_6_22	4C	DKO	mat_zyg	S5	E5	4C	9	4C_DKO_9
22_05_2022	4C	DKO	mat_zyg	S8	E10	4C	10	4C_DKO_10
23_02_2022	8C	Het	mat_zyg	S1	E1	8C	1	8C_Het_1
23_02_2022	8C	Het	mat_zyg	S5	E6	8C	2	8C_Het_2
8_3_2022	8C	Het	mat_zyg	S62	E102	>8C	3	8C_Het_3
8_3_2022	8C	Het	mat_zyg	S71	E111	>8C	4	8C_Het_4
8_3_2022	8C	Het	mat_zyg	S72	E112	>8C	5	8C_Het_5
8_3_2022	8C	Het	mat_zyg	S75	E115	>8C	6	8C_Het_6
8_3_2022	8C	Het	mat_zyg	S76	E116	>8C	7	8C_Het_7
8_3_2022	8C	Het	mat_zyg	S38	E78	>8C	8	8C_Het_8
8_3_2022	8C	Het	mat_zyg	S41	E81	8C	9	8C_Het_9
8_3_2022	8C	Het	mat_zyg	S43	E83	>8C	10	8C_Het_10
8_3_2022	8C	Het	mat_zyg	S44	E84	8C	11	8C_Het_11
8_3_2022	8C	Het	mat_zyg	S49	E89	>8C	12	8C_Het_12
8_3_2022	8C	Het	mat_zyg	S52	E92	>8C	13	8C_Het_13
8_3_2022	8C	Het	mat_zyg	S55	E95	>8C	14	8C_Het_14
8_3_2022	8C	Het	mat_zyg	S57	E97	>8C	15	8C_Het_15
8_3_2022	8C	Het	mat_zyg	S58	E98	>8C	16	8C_Het_16
8_3_2022	8C	Het	mat_zyg	S59	E99	8C	17	8C_Het_17
15_7_22	8C	Het	mat_zyg	S14	E11	8C	18	8C_Het_18
15_7_22	8C	Het	mat_zyg	S15	E14	8C	19	8C_Het_19
15_7_22	8C	Het	mat_zyg	S16	E16	8C	20	8C_Het_20
15_7_22	8C	Het	mat_zyg	S17	E7	8C	21	8C_Het_21
23_02_2022	8C	EKO	mat_zyg	S3	E3	8C	1	8C_EKO_1
8_3_2022	8C	EKO	mat_zyg	S60	E100	8C	2	8C_EKO_2
8_3_2022	8C	EKO	mat_zyg	S61	E101	>8C	3	8C_EKO_3
8_3_2022	8C	EKO	mat_zyg	S65	E105	8C	4	8C_EKO_4
8_3_2022	8C	EKO	mat_zyg	S68	E108	>8C	5	8C_EKO_5
8_3_2022	8C	EKO	mat_zyg	S70	E110	>8C	6	8C_EKO_6
8_3_2022	8C	EKO	mat_zyg	S45	E85	>8C	7	8C_EKO_7
8_3_2022	8C	EKO	mat_zyg	S46	E86	>8C	8	8C_EKO_8
8_3_2022	8C	EKO	mat_zyg	S47	E87	8C	9	8C_EKO_9
8_3_2022	8C	EKO	mat_zyg	S54	E94	>8C	10	8C_EKO_10
23_02_2022	8C	NrKO	mat_zyg	S6	E7	8C	1	8C_NrKO_1
8_3_2022	8C	NrKO	mat_zyg	S63	E103	8C	2	8C_NrKO_2
8_3_2022	8C	NrKO	mat_zyg	S73	E113	8C	3	8C_NrKO_3
8_3_2022	8C	NrKO	mat_zyg	S74	E114	8C	4	8C_NrKO_4
8_3_2022	8C	NrKO	mat_zyg	S77	E117	8C	5	8C_NrKO_5
8_3_2022	8C	NrKO	mat_zyg	S40	E80	8C	6	8C_NrKO_6
8_3_2022	8C	NrKO	mat_zyg	S53	E93	8C	7	8C_NrKO_7
15_7_22	8C	NrKO	mat_zyg	S11	E2	8C	8	8C_NrKO_8
15_7_22	8C	NrKO	mat_zyg	S12	E5	8C	9	8C_NrKO_9
15_7_22	8C	NrKO	mat_zyg	S13	E6	8C	10	8C_NrKO_10
23_02_2022	8C	DKO	mat_zyg	S2	E2	8C	1	8C_DKO_1
8_3_2022	8C	DKO	mat_zyg	S64	E104	8C	2	8C_DKO_2
8_3_2022	8C	DKO	mat_zyg	S66	E106	8C	3	8C_DKO_3
8_3_2022	8C	DKO	mat_zyg	S67	E107	8C	4	8C_DKO_4
8_3_2022	8C	DKO	mat_zyg	S69	E109	8C	5	8C_DKO_5
8_3_2022	8C	DKO	mat_zyg	S39	E79	8C	6	8C_DKO_6
8_3_2022	8C	DKO	mat_zyg	S42	E82	>8C	7	8C_DKO_7
8_3_2022	8C	DKO	mat_zyg	S48	E88	8C	8	8C_DKO_8
8_3_2022	8C	DKO	mat_zyg	S51	E91	8C	9	8C_DKO_9
8_3_2022	8C	DKO	mat_zyg	S56	E96	>8C	10	8C_DKO_10
